# An inappropriate decline in ribosome levels drives a diverse set of neurodevelopmental disorders

**DOI:** 10.1101/2024.01.09.574708

**Authors:** Chunyang Ni, Leqian Yu, Barbara Vona, Dayea Park, Yulei Wei, Daniel A Schmitz, Yudong Wei, Yi Ding, Masahiro Sakurai, Emily Ballard, Yan Liu, Ashwani Kumar, Chao Xing, Hyung-Goo Kim, Cumhur Ekmekci, Ehsan Ghayoor Karimiani, Shima Imannezhad, Fatemeh Eghbal, Reza Shervin Badv, Eva Maria Christina Schwaibold, Mohammadreza Dehghani, Mohammad Yahya Vahidi Mehrjardi, Zahra Metanat, Hosein Eslamiyeh, Ebtissal Khouj, Saleh Mohammed Nasser Alhajj, Aziza Chedrawi, César Augusto Pinheiro Ferreira Alves, Henry Houlden, Michael Kruer, Fowzan S. Alkuraya, Can Cenik, Reza Maroofian, Jun Wu, Michael Buszczak

**Author notes:** Equal contribution (Chunyang Ni, Leqian Yu, Barbara Vona).

## Abstract

Many neurodevelopmental defects are linked to perturbations in genes involved in housekeeping functions, such as those encoding ribosome biogenesis factors. However, how reductions in ribosome biogenesis can result in tissue and developmental specific defects remains a mystery. Here we describe new allelic variants in the ribosome biogenesis factor *AIRIM* primarily associated with neurodevelopmental disorders. Using human cerebral organoids in combination with proteomic analysis, single-cell transcriptome analysis across multiple developmental stages, and single organoid translatome analysis, we identify a previously unappreciated mechanism linking changes in ribosome levels and the timing of cell fate specification during early brain development. We find ribosome levels decrease during neuroepithelial differentiation, making differentiating cells particularly vulnerable to perturbations in ribosome biogenesis during this time. Reduced ribosome availability more profoundly impacts the translation of specific transcripts, disrupting both survival and cell fate commitment of transitioning neuroepithelia. Enhancing mTOR activity by both genetic and pharmacologic approaches ameliorates the growth and developmental defects associated with intellectual disability linked variants, identifying potential treatment options for specific brain ribosomopathies. This work reveals the cellular and molecular origins of protein synthesis defect-related disorders of human brain development.

**Highlights:**

- *AIRIM* variants reduce ribosome levels specifically in neural progenitor cells.
- Inappropriately low ribosome levels cause a transient delay in radial glia fate commitment.
- Reduced ribosome levels impair translation of a selected subset of mRNAs.
- Genetic and pharmacologic activation of mTORC1 suppresses AIRIM-linked phenotypes.
