## Supplemental Table S6 for "An inappropriate decline in ribosome levels drives a diverse set of neurodevelopmental disorders"

### Sheet: Sheet1
Table 1. sgRNA and ssODN
C1orf109	gaacaccaagatcttgTaca
TSC1	CGAGAGGATGGATAAACGAG
C1orf109	ctttcgtctatccagtggggagacttggcaaacatacaagctttgcccaaggcctgggaccgaatttcaaaagacgaacaccaagatctGgGacaaggtactggtttgtgttcttcctttgtgtctcctctcctcctttctctccctgtggctcgcctctttggaagcattaggaa
