## Supplemental Table S7 for "An inappropriate decline in ribosome levels drives a diverse set of neurodevelopmental disorders"

TTR
COL3A1
POSTN
HBG2
DCN
MGP
FRZB
LUM
HBE1
AFP
HBZ
FGB
HBG1
APOA1
CCL4
APOA2
HBA1
RBP4
FGG
APOC3
SLC5A12
SERPINA1
CXCL8
SST
CCL3
SLC40A1
SRGN
LGALS3
SLPI
TF
COL1A2
G0S2
FABP1
HBA2
COL1A1
AHSG
APOB
GDF15
EGFL6
NPY
GSTA2
CCL4L2
FGA
IGFBP7
LYZ
ANXA1
SERPINE3
CER1
GSTA1
DCT
GYPA
AGR2
AGTR1
C11orf88
STMN2
MT2A
S100A10
SLC7A7
APOC2
NEAT1
LYVE1
VTN
MT1E
PMCH
S100A8
GYPB
MT1G
MT1H
NPNT
SULT1E1
SPINK1
NTS
PLG
PCP4
C1QC
NEFM
GABRP
APOA4
GNRH2
CCL3L1
SPARC
UGT2B11
AQP1
ALB
S100A9
SPARCL1
IL1B
CA1
MPO
XAGE2
MIXL1
AGT
COL6A3
HAND1
REN
TYRP1
C20orf85
CD36
MT1X
IGFBP3
LINC00458
SLC15A2
ALDH1L1
SLC28A2
LINC01220
CFAP74
NPPB
HIST1H4C
TAGLN
AL731537.1
FCN1
VIM
DHRS2
LINC00957
FCRL2
DHRS9
BTNL9
SERPINE1
MROH8
LEFTY1
HIST1H1D
ABCB11
AC006299.1
QRFPR
AC006305.1
LINC01972
MIR3945HG
NPTX1
HIST1H1A
ANKRD1
AL117328.2
AC010542.4
LINC00607
CALML3-AS1
MIR646HG
MALAT1
LINC01356
CYB5D2
AL121936.1
APOBEC3A
AL672032.1
OR7C1
AL096794.1
AC023590.1
LEFTY2
RNF222
BHLHE40-AS1
AC073225.1
HIST1H1B
CRH
PCDH11Y
IKZF1
LINC01840
JADRR
MIR205HG
PCDH15
LCP1
CDKN1A
AC012485.3
MOG
AC004494.1
AL161449.2
AP000821.2
MT-ND4
AC108134.2
CCDC27
HNF1A
GDNF-AS1
CCDC26
HIST1H1C
CNDP1
AC019131.3
KANK4
CALD1
MT-ND2
IAPP
ABCB5
BCDIN3D
ACTC1
MT-ND1
AC099332.1
SNHG14
CCN2
AC245052.4
AKR1D1
MINAR2
AL603756.1
AC091938.1
AC008403.3
AL591742.2
PKD2L2
LINC01226
AC093655.1
AC008609.1
LINC01411
AC011509.3
AL356417.3
ARHGEF15
PCDH9
ANKRD62
ZNF208
AC117382.2
HIST1H2AA
AL157936.1
AC069185.1
IYD
AC020928.2
XIST
AL135926.2
GRHL1
LINC02805
APCDD1L-DT
AC093426.1
AL449363.2
PNPLA1
AC005740.5
LINC01513
SERPINB9
GALNT15
GPR12
AF127577.3
PIH1D3
AC069281.1
AC008915.1
AC002306.1
CHCHD2
ZEB1
Z99943.1
LINC01502
ENOX1-AS1
GOLGA6L2
GAL
LINC00486
PTPRH
AC004797.1
CXCL14
S100A11
ALDH1A1
HAPLN1
CDH1
CYP1B1
DLX5
CYP1A1
SLC2A3
CRABP1
TFAP2A
NHLH1
FGF17
FGF8
POU4F1
TFAP2B
FOS
WNT4
DLX6-AS1
FOXD3-AS1
DKK1
PTN
STC1
VGLL2
CAPN6
VSX1
ASPM
MT-CO2
S100A14
FAM162A
MT-CYB
GADD45G
PSTPIP1
NRP2
NEUROD4
MIR302CHG
TWIST1
HES5
LDHA
KPNA2
CLDN4
AMBN
ARL6IP1
RSPO3
KRT18
EPCAM
CCNB1
FOSB
CYP26C1
CLEC7A
KRT7
MT-ATP6
BMP4
DLK1
MS4A6A
MT-CO3
LINC00461
BNIP3
UBE2S
NEUROG1
NDUFA4L2
FST
FOXD3
C1orf61
ANXA2
ELAVL3
JUN
MT1M
DKK4
KRT8
ALDH1A3
MSX2
TRH
KCNQ1OT1
LHX1
HAS2
SOX17
POU5F1
L1TD1
APLNR
CYP26A1
CCNO
SERPINE2
ESRG
MSGN1
CST1
FABP5
IER3
GATA6
NODAL
IFITM1
MESP1
PRSS2
TBXT
EOMES
GALP
CDC20B
FOXH1
FOXA2
GSTO1
TDGF1
AC131094.1
TUBB2A
FOXC1
MSX1
ID1
PCAT14
STMN4
CLDN6
MT1F
PAX2
VAMP8
APOE
RGCC
SOX10
EN1
FGF4
IRX3
CD48
PODXL
DLL3
WNT1
EN2
PLSCR2
CLEC10A
RBP1
LINC00261
PMEL
ATOH7
RSPO2
CALB1
DCX
POMC
GAP43
PTGDS
IGFBP5
NEFL
KRT19
PTTG1
CLDN5
HSD17B2
HOXB5
NEUROD1
HES6
TRPM1
OTP
SNCG
LHX5-AS1
ONECUT2
RGS16
GNGT1
CLDN7
CCK
CNTNAP2
FABP7
TUBA1C
ONECUT1
LINC01551
ID3
GNG11
TAC1
NNAT
ID4
ELAVL4
EBF1
SYT4
TUBA1B
TAGLN3
EMX2
SOST
POU4F2
IGF1
PLK1
TAC3
DAPL1
TUBB3
HOXB-AS3
MAP1B
HIST1H3D
LINC00682
PHOX2B
GJA1
CDKN1C
PHOX2A
SCGN
CRYBB1
PCSK1N
RTN1
TUBA1A
ISG15
HOXB9
HIST1H3B
CCL2
SIX6
SLC17A6
HOXC9
ST18
TFPI2
LGALS1
ITM2A
RELN
HTR2C
CA2
NEUROD6
CRYM
SERPINF1
TRPM3
B2M
SFRP2
TGFBI
FAM183A
RSPH1
TYR
PENK
SLC17A8
SCG2
CARTPT
GPNMB
TPM1
DKK2
AQP3
FAM89A
FN1
TPPP3
ALX1
HOTAIRM1
C1orf189
EFNA5
C9orf24
OGN
ATP6V1C2
IGFBP6
APOC1
APOM
HLA-DRA
AHSP
PAPPA2
F13A1
SPP1
GPC3
KDR
AIF1
ACTA2
S100A6
IFIT1
LINC02154
PDLIM1
HPGD
SAT1
LINC01405
DIO3
PRPH
PMAIP1
AP002954.2
UPP1
IFIT3
PLAAT3
AKR1C1
DSP
SQSTM1
HERC5
ACTA1
C9orf135
DDIT3
EPAS1
PLA2G2A
AREG
UCA1
AGXT
AC007326.5
FTL
PROCR
THSD7A
EDN1
CD70
GSTT2B
MAFB
BHMT
CLDN3
PRSS12
FXYD4
TACSTD2
MAB21L4
ZFAS1
WLS
SNHG8
TNFSF15
CRYBA2
LINC00678
RNASE1
KRT17
LINC01480
SNHG7
BBS9
PHLDA2
GAS5
PYDC1
SPANXB1
GSTP1
NMRK2
AKR1C3
RESP18
DIRAS3
LINC02303
IER5L
SNHG12
SLC20A1
DEFB1
IFIT2
AL591030.1
HES4
ATF3
GATA3
CEBPB
ATF5
BHLHE40
EGR1
KLF6
NR2F1
ELF3
IRX2
DLX6
LHX2
JUND
DMRTA2
NKX2-8
PITX2
NR2F2
SIX1
EGR4
CENPA
HESX1
IRX1
DMRTA1
SIX3
MAFF
SP5
HMGB2
FEZF2
RAX
NANOG
GRHL3
ARX
PAX6
HES1
SOX15
ETV7
FOXG1
HMX2
ID2
ZFP36L2
BHLHE41
ZIC1
ZNF750
FOSL1
FOXO1
FOXB1
NEUROG2
FOXC2
PAX3
EGR3
CREB5
DACH1
TERF1
SOX3
KLF5
DLX2
MEOX2
OVOL1
ZFHX4
TFAP2C
GSC
ZNF503
RARB
BARHL1
LHX5
ZFP42
MIS18BP1
LHX9
JARID2
NR3C1
ZBTB16
NKX2-1
MAF
INSM1
TBX3
HMGB3
ELF5
GBX2
SOX4
CDX1
FOXE1
PGR
CEBPZ
ZNF114
FOXD1
CREBRF
HES2
FOXI3
MYEF2
ETV5
SFPQ
TCF7L1
FEZF1
PRDM1
SOX5
LHX4
LITAF
FOSL2
MYC
RORA
ETV4
MXD1
ZSCAN10
ZNF296
ZNF280D
TLX2
SOX18
SP8
TSC22D3
BCL11A
OTX1
NFE2L3
GLIS3
ZIC3
ARID5B
SALL3
JDP2
TGIF1
RORB
PRRX1
NPAS1
LIN28A
VAX1
NR4A1
ZFPM2
NPAS4
MXI1
ZNF385B
ZIC4
GRHL2
ZNF667
MEIS2
ETV1
LMX1B
ETV3L
NKX6-2
ERG
DLX3
SNAI2
ZIC2
SALL4
XBP1
POU3F1
KLF7
ZEB2
MYCN
CRX
SOX9
ZBTB20
KLF4
PLAGL1
E2F8
BCLAF1
KLF9
NKX3-1
PITX1
SCRT1
L3MBTL4
POU3F2
SOX2
ZNF850
E2F1
BNC2
IKZF2
RFX3
PAX7
ZNF37A
BAZ2B
MYBL2
IKZF3
PRRX2
SAMD11
ZFP36L1
ZHX1
TSHZ2
POU6F2
NFKB2
PROX1
ZNF528
DLX4
HMGB1
ZNFX1
CREB3L2
PBX3
LEF1
TCF7L2
DMBX1
TCF4
LHX8
FOXM1
SOX21
UBTF
GATA2
CENPX
GABPB1
SALL1
ELMSAN1
POU2F3
HOPX
KLF10
TP73
SP140L
ZNF300
MECOM
ZNF483
FOXB2
DBX2
FOXN4
SMARCA1
NFIA
ZNF732
NFIB
ZNF502
HHEX
SOX1
POU2F2
ZNF331
ZFHX3
AFF3
YBX2
THRB
E2F7
MTA3
MXD3
DBP
TCF24
NFIC
POU2F1
FOXP1
ZBTB25
SP6
SOX6
ETS2
HES7
HNF4G
GLIS1
RUNX1
BACH2
AR
GLI3
ZNF407
AFF2
PLSCR1
ELF1
PAX8
KIAA1549
CUX1
ZNF736
GMEB1
ELK3
EGR2
IRF6
ZBED3
NHLH2
ZFP30
TCF12
NFE2L2
SATB1
CCDC88A
NR6A1
ZNF704
TAL2
EBF3
HSF4
PURA
ONECUT3
DMRT1
DUX4
POU4F3
MEOX1
ZNF600
NR5A2
VAX2
DMRT3
ZNF439
ZNF492
ATF4
GFI1B
YBX1
TFEB
NR2E1
LMX1A
ESRRG
FOXP2
ZNF653
NFIX
ZSCAN20
LCORL
YBX3
ZNF680
ADNP2
ZNF165
ZNF880
MEF2C
HDX
TRPS1
KLF8
GTF3A
ZNF143
RFX4
IKZF4
NFKB1
SP110
DNAJC1
AC023509.3
ZNF844
PLAGL2
HMGA1
NFE2
ZNF568
E2F3
ARID4A
DNAJC2
CPEB1
ZBTB33
ZBTB8A
ZNF726
ZNF438
ZNF26
CAMTA2
MEIS1
ZNF799
MYBL1
ZNF681
IRX5
HIF3A
ZBTB22
PPARA
SOX13
ZNF66
FOXP3
ZNF248
ZNF319
ZNF654
ZNF813
NFX1
ZNF75A
ZNF283
SMAD9
RARG
AHCTF1
ZNF107
ZNF624
ZNF395
RFX7
ZSCAN29
FOXN3
ZNF347
PBX4
TEAD1
ZNF160
ZNF25
ZNF570
ZNF30
ZNF433
ZBTB5
ZNF717
ZNF711
ZBTB21
CTCF
ZNF546
ZNF585A
VSX2
NFATC2
ZNF286B
REPIN1
ZNF470
ATMIN
HMGA2
ZBTB4
MLXIP
ZNF740
ZNF454
ZNF587
L3MBTL3
FOXO3
SP9
AKNA
MITF
TSC22D1
BCL11B
POU3F3
MAFA
TBX6
PRDM16
ZNF490
EMX1
ZIC5
TULP1
RHOXF1
ASCL1
HIC1
NKX6-1
EBF2
SMAD3
FOXE3
NPAS2
ZNF540
NKX1-2
IRF1
TSHZ1
SCX
ZNF217
ZNF311
ZBTB7B
ZNF695
ZNF891
ZNF562
NFYC
TRERF1
E2F5
ZNF280C
ARNTL2
MAFG
ZNF536
ZFX
TCF19
GLI2
ZNF354C
TFAP4
NFYB
TCFL5
TOX2
ZNF525
ZBTB38
KLF16
WDHD1
ZNF316
OTX2
SETBP1
SSRP1
CARF
ZNF318
ZNF225
BCL6
RELB
THAP8
NFYA
THAP4
YY2
LYAR
TERF2
MYT1
ZNF507
ZNF326
E2F2
ZNF730
KLF11
MLLT10
SREBF1
ZNF608
NPAS3
ZNF93
ZNF16
CASZ1
RREB1
ZNF22
CSRNP1
TBX22
NR1D1
TADA2A
ZNF33B
ZNF883
ZBTB10
THAP6
ZBTB40
JAZF1
ZNF585B
PKNOX1
ZNF236
ERF
ZNF317
ZNF512
PRDM5
ZNF141
ZNF391
ZNF24
ZNF675
SOX8
ZBTB7A
ZNF100
HIVEP3
ZNF852
JUNB
ZNF430
HIVEP1
ZBTB18
UNCX
DLX1
GSX1
TBR1
NEUROG3
OLIG3
TLX3
BARX1
INSM2
MNX1
RXRG
ISL1
BARHL2
OLIG1
BHLHE22
SP140
PRDM14
MESP2
OLIG2
MYT1L
GSX2
CDX4
SCRT2
ELF4
FOXD2
RFX8
ESX1
FOXI1
SIM1
POU3F4
SPIB
ISL2
HMX1
STAT4
MSC
HEY1
FOXJ1
ARID3A
KMT2C
FOXA1
STAT5A
CREB3L1
MAEL
ARID1B
FOXA3
DBX1
TBX1
MLXIPL
MYCL
SIX2
TWIST2
MYRFL
ZNF648
IRF8
PBX1
KLF2
KLF13
PAX5
ZNF827
ZNF121
ZNF462
HOXB2
ETS1
HOXB1
TBX2
CTCFL
PRDM8
HOXA2
ALX4
SHOX
DRGX
FOXL2
FOXQ1
TFEC
FLI1
HELT
LHX3
NKX2-5
FOXF1
HEY2
CSRNP3
TP63
TFCP2L1
TBX10
HOXB3
ZNF521
RUNX3
CEBPD
SOX11
NKX1-1
LIN28B
AHR
OVOL2
LHX6
FOXF2
NR0B1
ZNF469
PRDM12
BARX2
LBX1
SHOX2
NR5A1
GATA5
HOXB6
GATA4
HLX
HOXB8
SNAI1
TFAP2D
HOXB4
HNF1B
CDX2
EVX1
VENTX
TCF21
KLF1
PRDM6
HOXC8
SMAD6
ATOH1
NKX2-2
TBX15
EVX2
GCM1
WT1
PITX3
HNF4A
HEYL
TEAD4
ZNF80
HAND2
NR4A2
REST
ZNF90
TLX1
SOX14
PTF1A
OSR1
HOXC4
PAX9
IRX6
PRDM13
TFDP2
DACH2
HOXA4
DMRT2
POU5F1B
TOX3
ZNF367
NOTO
ZNF649
RBPJ
MEIS3
TBX19
ZNF292
POU5F2
ZFP57
ZNF677
ZNF714
PKNOX2
ZFP28
ZNF671
NKRF
HSF2
TSHZ3
BBX
NFE2L1
ZFP82
ZNF775
ZKSCAN1
POU6F1
ZNF594
SMAD7
IRX4
ZNF697
BATF3
RFX1
TEAD2
ZNF669
ESR2
ZNF558
ZNF721
ZFP64
MGA
ZNF157
ZNF501
ZNF32
PBX2
ZNF440
TET2
ZNF431
FOXO4
MYSM1
ZNF518A
ZNF3
ZNF18
BLZF1
ZNF724
ZNF284
NSD2
AFF1
HES3
ZNF837
ZSCAN30
LRRFIP1
FOXP4
TCF15
ZNF615
NR3C2
ZNF441
ZBTB45
PURG
ZNF627
ZNF28
ZNF720
ZNF320
SOHLH2
ZNF423
MZF1
NR1H3
ZBTB1
ZNF619
ZNF426
MXD4
NCOA1
ZNF333
ZNF689
ZNF835
ZBTB43
ZNF224
ZBTB37
ZNF70
ZFP14
ZNF605
ZSCAN1
GABPB2
ARID5A
ZNF443
ZNF83
ZSCAN18
ALX3
NEUROD2
OSR2
TBX18
HOXA3
HOXA5
PAX1
SATB2
HOXD13
HOXB7
HMG20B
NR4A3
HOXC5
AIRE
ZNF398
KLF3
ZFP3
ARNT2
ZSCAN2
CUX2
ZKSCAN7
ZFP91
ZNF516
BATF2
ZNF79
ZNF432
ZNF878
TFDP1
UBP1
SP1
ZNF322
ETV6
NFATC4
CDC5L
ZNF577
NRF1
ZNF785
ZNF415
ZFHX2
REL
ZSCAN23
THAP1
ZNF664
ZNF233
ZNF660
ZNF280B
AHRR
ZNF343
CSDC2
ZNF718
ZNF117
ZXDA
TOX
NFAT5
SALL2
ZNF253
ZNF23
GTF2IRD2
ZNF618
KLF15
E2F6
LYL1
ZNF793
GFI1
TFE3
MKX
IRF4
ZNF626
RFX2
MYB
HMX3
THAP2
ARID1A
MYF6
AEBP2
AC073111.5
ZHX3
FOXI2
PHB
HOXA11
ZSCAN4
THRA
FGFBP3
TOP2A
DDIT4
UBE2C
ANKRD37
VGF
CENPF
UGP2
PHLDA1
IGFBP2
SEMA3E
TPX2
RARRES2
PHLDA3
MKI67
PKDCC
AC009446.1
PCDH8
CENPE
C2orf54
PIF1
UTF1
LMO1
CD9
PLA2G16
NDRG1
FAM129A
SELENOP
CDK1
AC106864.1
ADAM28
LINC01376
RIPPLY3
LINC02334
FAM241A
ERP27
ANXA3
TRIML2
PPP1R17
HMMR
AC097478.1
GPR87
DLGAP5
DDX60
AC012645.1
VGLL1
PLCG2
AP001189.5
RPS27L
CCNA1
AURKA
SCGB3A2
NUSAP1
SGO2
AC104667.2
FXYD3
AL590705.1
MTRNR2L1
MDM2
RDH8
ACAT2
ENC1
TRIM38
H1F0
CDC20
TUBB4B
CCKBR
CCNB2
CDCA3
CCNA2
BST2
PSRC1
RMC1
GTSE1
NUF2
BIRC5
DEPDC1
CKS2
NOS2
KIF23
CDKN3
H2AFX
TYMS
CDCA8
TPBG
CKAP2
AL139246.5
KIF20B
GADD45A
WNT7B
BUB3
KIF14
KIF4A
FLNC
PURPL
ARMCX2
NDC80
ECT2
VGLL3
NUPR1
CNMD
CHGA
MAGEA4
TRIB3
CNTN2
TNFRSF12A
IL32
TNFRSF9
GNRH1
SFRP4
HOXB-AS1
TPM2
APCDD1
PRSS56
TMEM88
BAMBI
DNMT3B
MYL4
MYL7
RGS5
COLEC12
TNC
COL5A1
CTSV
GATA6-AS1
COL5A2
MYL9
DMKN
CALB2
PEG10
SHH
CBLN1
SULF1
MAB21L1
TFF3
VCAN
DLL1
NRN1
ALCAM
HSPA5
MTRNR2L8
RAB4B
MAGEA12
HMOX1
FLT3LG
TRDN
LNCPRESS1
HIST1H2AC
CTGF
MT-ND4L
RAB13
MT-ND5
MVD
TMSB4X
RHBDL2
EMP3
NLRP2
ERVK-28
HIST1H1E
FABP3
HMGCS1
DUSP18
AL117378.1
SFRP1
SMS
BEX4
AC104257.1
DNAJC15
RAB17
LINC00294
CRYAB
S100B
PLP1
EDNRB
BGN
ITIH2
APOD
GFRA3
ISLR
PDYN
OLFML3
CTSC
SERPIND1
IFITM3
OLFML2A
SLC6A13
NEK2
SLC7A11
COL4A1
CLU
ARHGAP29
LRRC17
MAL
CLDN11
CYR61
CYTOR
ADM
VCL
CNN1
AL358472.4
RPL22L1
CUZD1
APELA
PRTG
EFNB2
USP9X
SHISA3
MEG3
HSPA6
GJB2
MT3
ASPN
EMB
SLC2A1
NPM3
PCLAF
WFDC2
PTPRM
MEST
DUSP6
IL17RD
FGF19
SCUBE1
SPRY1
RRM2
CCND1
LDHB
DDAH1
SLC35F1
CSMD1
PEA15
SLC1A3
CTNND2
GPM6B
ALDOC
PTPRZ1
PLPP3
CADM2
NLGN1
EPHA5
NTM
DBI
CKB
CST3
CELF2
TUBB2B
SOCS2
LMO2
CD63
RSPO1
TMEM108
TENM4
EZR
LRP1B
WNT8B
TLE1
IGFBPL1
LY6H
KHDRBS2
LOC728392
PEG3
SLIT2
FAM210B
FBXL7
SLIT1
PTX3
STXBP6
TMEM47
NTN1
RGS2
ADGRV1
FRMD4B
CMTM8
METRNL
SPON1
TMTC2
CDH6
SLIT3
RNF220
RAB6A
FAM181B
CITED2
CDH11
SERPINH1
LDB2
GAS1
CRABP2
PLA2G7
SDK1
NKAIN3
CTNNA2
ZCCHC18
PTCH1
PDZRN3
HSPA4L
SORCS1
MBIP
LSAMP
EPHB1
CA10
NRCAM
ANXA5
CA14
NR2F6
CNPY1
EFNA2
CCND2
CNTFR
ROBO1
NCL
NPM1
HSPD1
HSPE1
DCTPP1
SLC25A5
NHP2
GNL3
LRTM1
EPHB2
IGDCC3
RGMA
DCC
NAV2
AKAP6
CACNA2D3
FAT3
KIF21A
CA4
CALCB
CTHRC1
SLC24A3
ARL4A
CHN2
NAV3
STX3
CLYBL
CDON
TMEM132C
GALNT12
UNC5C
EPHA7
ERBB4
EIF5A
FKBP4
SET
MIF
CENPW
SIM2
CPE
TENM3
PTPRN2
NECAB1
