## Supplemental Table S8 for "An inappropriate decline in ribosome levels drives a diverse set of neurodevelopmental disorders"

1	XRN2
2	PINX1
3	MAK16
4	DHX35
5	RIOK3
6	C18orf21
7	RPP38
8	EIF2S2
9	RRP1
10	TSR2
11	PWP2
12	RTCB
13	RBIS
14	NOP56
15	SUB1
16	DHX15
17	CINP
18	FABP5
19	EEF1G
20	TGS1
21	PRPF19
22	RRP7A
23	CCAR1
24	BMS1
25	ZNF638
26	KPNA3
27	PNO1
28	SDAD1
29	DNAJC8
30	RRP12
31	PCNA
32	RFC3
33	PDCD11
34	CDCA8
35	TOP1
36	RCC2
37	APEX1
38	BCCIP
39	RCL1
40	GSTCD
41	GNL2
42	ABT1
43	RPP40
44	DEK
45	CENPB
46	SF3A3
47	DDX18
48	EXOSC1
49	CSNK2A1
50	SNRNP200
51	IMP4
52	CSTF1
53	BUB3
54	FARSB
55	CDC5L
56	ZNHIT6
57	PES1
58	DDX27
59	ESF1
60	TLE1
61	DNTTIP2
62	FLNA
63	RPL10
64	RPLP2
65	MED21
66	BOP1
67	UTP14C
68	TMA16
69	NOC3L
70	NCAPG2
71	SETX
72	TTF1
73	UTP14A
74	EXOSC8
75	CDK9
76	LUC7L2
77	DDX41
78	CCDC59
79	BCAS2
80	WDR3
81	UTP6
82	FRG1
83	FEN1
84	FCF1
85	NSUN2
86	UTP18
87	RUVBL1
88	MBD3
89	GTPBP4
90	SPATA5
91	PPAN
92	WDR75
93	CCT2
94	ABCF2
95	CSNK1E
96	TOP2A
97	TUFM
98	LTV1
99	TRMT1L
100	EIF2S3
101	LAS1L
102	RRP15
103	PHF6
104	SENP3
105	CEBPZ
106	PAK1IP1
107	EXOSC6
108	NOSIP
109	EWSR1
110	RBM19
111	SMC5
112	UTP15
113	SPATA5L1
114	SRFBP1
115	HNRNPF
116	RUVBL2
117	NPM1
118	UTP20
119	SUV39H1
120	CBX3
121	FAM120B
122	TRMT6
123	RBM34
124	TCOF1
125	NOP14
126	EEF1A1
127	DDX49
128	EFTUD2
129	EEF1A2
130	CDK7
131	DKC1
132	EIF5A
133	KRI1
134	RPLP1
135	ZFC3H1
136	NOL7
137	COIL
138	LSG1
139	TCERG1
140	DDX24
141	PRKDC
142	DDB1
143	HNRNPC
144	HMGN4
145	CPSF7
146	DDX31
147	BLM
148	PPIB
149	RBBP4
150	UBE2I
151	DDX1
152	TSR1
153	NCL
154	WDR74
155	RRS1
156	GRSF1
157	NOM1
158	DDX5
159	PIN4
160	LSM6
161	NSUN5
162	NPM3
163	KIF2C
164	NOL9
165	HEATR1
166	NOL6
167	MYBBP1A
168	EXOSC2
169	NSA2
170	RRP9
171	PELP1
172	TRMT112
173	WDR36
174	RING1
175	SNRPD2
176	WDR46
177	RBM4B
178	RIOX1
179	RNF40
180	NOP16
181	IMP3
182	EBNA1BP2
183	NHP2
184	AATF
185	NGDN
186	CDKN2A
187	SIRT7
188	ACTG1
189	BRIX1
190	VRK1
191	SPTY2D1
192	RPP14
193	EIF2AK2
194	RPS27L
195	DNAJC21
196	FAM98B
197	XPO1
198	ARPC1A
199	HNRNPD
200	FBL
201	PRDX1
202	SERBP1
203	ARPC4
204	RFC4
205	DDX52
206	ZCCHC9
207	TBL3
208	EXOSC5
209	POLR1A
210	NOC2L
211	SRPK1
212	ISG20L2
213	PA2G4
214	THYN1
215	PLRG1
216	DHX37
217	DDX10
218	MDN1
219	EXOSC10
220	PARN
221	MPHOSPH6
222	RSL1D1
223	DDX47
224	TOPBP1
225	WDR12
226	KRR1
227	NOP58
228	NOB1
229	POLR2H
230	DDX54
231	KRT18
232	EIF4A3
233	RRN3
234	DDX42
235	FTSJ3
236	C1orf109
237	POLR2E
238	HNRNPL
239	ILF3
240	DYRK1B
241	NAT10
242	KRT7
243	NOL10
244	RPL37A
245	DUSP11
246	DHX33
247	EMG1
248	DDX51
249	NOC4L
250	PRPF8
251	POLR1B
252	EXOSC7
253	MRTO4
254	WDR43
255	UBTF
256	HP1BP3
257	MPHOSPH10
258	CSNK1D
259	DHX8
260	IFI16
261	RPF1
262	PRPF3
263	HNRNPU
264	HNRNPR
